# BrainPalmSeq: A curated RNA-seq database of palmitoylating and de-palmitoylating enzyme expression in the mouse brain

**DOI:** 10.1101/2021.11.23.468539

**Authors:** AR Wild, PW Hogg, S Flibotte, G Nasseri, R Hollman, K Haas, SX Bamji

## Abstract

Protein *S*-palmitoylation is a reversible post-translational lipid modification that plays a critical role in neuronal development and plasticity, while dysregulated *S*-palmitoylation underlies a number of severe neurological disorders. Dynamic *S*-palmitoylation is regulated by a large family of ZDHHC palmitoylating enzymes, their accessory proteins, and a small number of known de-palmitoylating enzymes. Here, we curated and analyzed expression data for the proteins that mediate *S*-palmitoylation from publicly available RNAseq datasets, providing a comprehensive overview of their distribution in the mouse nervous system. We developed a web-tool that enables interactive visualization of the expression patterns for these proteins in the nervous system (http://brainpalmseq.med.ubc.ca/), and explored this resource to find region and cell-type specific expression patterns that give insight into the function of palmitoylating and de-palmitoylating enzymes in the brain and neurological disorders. We found coordinated expression of ZDHHC enzymes with their accessory proteins, de-palmitoylating enzymes and other brain-expressed genes that included an enrichment of *S*-palmitoylation substrates. Finally, we utilized ZDHHC expression patterns to predict and validate palmitoylating enzyme-substrate interactions.
