## Supplemental File 1 for "BrainPalmSeq: A curated RNA-seq database of palmitoylating and de-palmitoylating enzyme expression in the mouse brain"

### Sheet: Sheet1
Supplementary File 1: RNAseq datasets curated in BrainPalmSeq
First Author	Year	Manuscript Title	Website	Regions	Age	Technique	Sample	Annotation	Accession
Zeisel	2018	Molecular architecture of the mouse nervous system	http://mousebrain.org/	CNS/PNS	Juvenile	10X Genomics	Single-cell	Spatial/cell-type
Saunders	2018	Molecular Diversity and Specializations among the Cells of the Adult Mouse Brain	http://dropviz.org/	Whole brain	Adult (P60-70)	Drop-seq	Single-cell	Spatial/cell-type	GSE116470
Sjöstedt	2020	An atlas of the protein-coding genes in the human, pig, and mouse brain	https://www.proteinatlas.org/	Whole brain	Adult	RNA-seq	Bulk tissue	Spatial
Rosenberg	2018	Single-cell profiling of the developing mouse brain and spinal cord with split-pool barcoding	n/a	Whole brain	Neonatal	SPLiT-seq	Single-cell	Spatial/cell-type	GSE110823
Cembrowski	2016	Hipposeq: a comprehensive RNA-seq database of gene expression in hippocampal principal neurons	http://hipposeq.janelia.org/	Hipp	Adult	Genetic labeling; RNA-seq	Cell sorted	Cell-type specific	GSE74985
Zhang	2014	An RNA-sequencing transcriptome and splicing database of glia, neurons, and vascular cells of the cerebral cortex	http://web.stanford.edu/group/barres_lab/brain_rnaseq.https	Ctx	Adult	PAN; FACS; RNA-seq	Cell sorted	Spatial	GSE52564
Zeisel	2015	Cell types in the mouse cortex and hippocampus revealed by single-cell RNA-seq	http://linnarssonlab.org/cortex	Ctx, CA1	Adult	Fluidigm C1	Single-cell	Spatial/cell-type	GSE60361
Yao	2021	A taxonomy of transcriptomic cell types across the isocortex and hippocampal formation	https://celltypes.brain-map.org/rnaseq/mouse_ctx-hip_10x	Ctx, Hipp	Adult (P50+)	10X Genomics	Single-cell	Spatial/cell-type
Kozareva	2020	A transcriptomic atlas of the mouse cerebellum reveals regional specializations and novel cell types	https://singlecell.broadinstitute.org/single_cell/study/SCP795/a-transcriptomic-atlas-of-the-mouse-cerebellum	Cerebellum	Adult	snSeq; 10x Chromium V3	Single-cell	Spatial/cell-type
Phillips	2019	A repeated molecular architecture across thalamic pathways	https://thalamoseq.janelia.org/	Thalamus	Adult	NextSeq 550	Single-cell/bulk tissue	Spatial/cell-type	GSE133911; GSE133912
Chen	2017	Single-cell RNA-seq reveals hypothalamic cell diversity	n/a	Hypothalamus	Adult	Drop-seq	Single-cell	Spatiotemporal	GSE87544
Gocke	2016	Cellular Taxonomy of the Mouse Striatum as Revealed by Single-Cell RNA-Seq	n/a	Striatum	Adult	Smart-seq2	Single-cell	Spatial	GSE82187
O'Leary	2020	Extensive and spatially variable within-cell-type heterogeneity across the basolateral amygdala	https://scrnaseq.janelia.org/amygdala	Amygdala	Adult	scRNAseq	Single-cell	Spatial	GSE148866
Marques	2016	Oligodendrocyte heterogeneity in the mouse juvenile and adult central nervous system	http://linnarssonlab.org/oligodendrocytes/	Brain	Juvenile; adult	Fluidigm C1	Single-cell	Oligodendrocyte	GSE75330
Batiuk	2020	Identification of region-specific astrocyte subtypes at single cell resolution	https://holt-sc.glialab.org/sc/	Ctx, Hipp	Adult (P56+)	Smart-seq2	Single-cell	Astrocyte	GSE114000
Li	2019	Developmental Heterogeneity of Microglia and Brain Myeloid Cells Revealed by Deep Single-Cell RNA Sequencing	https://www.brainrnaseq.org/	Brain	Embryonic, juvenile, adult	Smart-seq2	Single-cell	Microglia	GSE123025
