## Supplemental File 2 for "BrainPalmSeq: A curated RNA-seq database of palmitoylating and de-palmitoylating enzyme expression in the mouse brain"

### Sheet: Sheet1
Supplementary File 2: Images used from Allan Brain Atlas (https://mouse.brain-map.org/)
Allen Brain ISH references
Gene	Figure	Image series
Zdhhc2	S2B, S3B	70598366
Zdhhc8	S2B, S3B	71211359
Zdhhc14	S2B, S3B	69262111
Zdhhc17	S2B, S3B	70303468
