## Supplemental File 3 for "BrainPalmSeq: A curated RNA-seq database of palmitoylating and de-palmitoylating enzyme expression in the mouse brain"

### Sheet: Sheet1
Supplementary File 3: Comparable category assignments for cell types identified in Rosenberg et al., 2018 and Zeisel et al., 2018
Rosenberg et al 2018 (<P11)				Zeisel et al 2018 (P25)
Metacell ID	Averaged category			Metacell ID	Averaged category		NA = no comparable category between datasets
1 OB Mitral/Tufted Eomes	Olfactory neuron			TEGLU1	Cortex/HC neuron
2 OB Mitral/Tufted Ms4a15	Olfactory neuron			TEGLU3	Cortex/HC neuron
3 OB Mitral/Tufted Svil	Olfactory neuron			TEGLU2	Cortex/HC neuron
4 Medium Spiny Neurons	Midbrain/hindbrain neuron			TEGLU20	Cortex/HC neuron
5 CTX PyrL2/L3 Pappa2	Cortex/HC neuron			TEGLU11	Cortex/HC neuron
6 CTX PyrL2/L3/L4 Ntf3	Cortex/HC neuron			TEGLU12	Cortex/HC neuron
7 CTX PyrL2/L3 Met	Cortex/HC neuron			TEGLU10	Cortex/HC neuron
8 CTX PyrL4 Wnt5b	Cortex/HC neuron			TEGLU9	Cortex/HC neuron
9 CTX PyrL2/L3/L4 Mef2c	Cortex/HC neuron			TEGLU8	Cortex/HC neuron
10 CTX PyrL4 Rorb	Cortex/HC neuron			TEGLU7	Cortex/HC neuron
11 CTX PyrL4/L5	Cortex/HC neuron			TEGLU6	Cortex/HC neuron
12 CTX PyrL5 Itgb3	Cortex/HC neuron			TEGLU13	Cortex/HC neuron
13 CTX PyrL5 Fezf2	Cortex/HC neuron			TEGLU14	Cortex/HC neuron
14 CTX PyrL6a	Cortex/HC neuron			TEGLU5	Cortex/HC neuron
15 CTX PyrL5/L6 Sulf1	Cortex/HC neuron			TEGLU16	Cortex/HC neuron
16 CTX PyrL5/L6 Npr3	Cortex/HC neuron			TEGLU15	Cortex/HC neuron
17 CTX PyrL6	Cortex/HC neuron			TEGLU17	Cortex/HC neuron
18 CLAU Pyr	Cortex/HC neuron			TEGLU18	Cortex/HC neuron
19 MTt Glut	Midbrain/hindbrain neuron			TEGLU19	Cortex/HC neuron
20 THAL Glut	Midbrain/hindbrain neuron			TEGLU22	Cortex/HC neuron
21 THAL Int Six3	Midbrain/hindbrain neuron			TEGLU21	Cortex/HC neuron
22 Purkinje Early	Cerebellum neuron			TEGLU4	Cortex/HC neuron
23 Purkinje Late	Cerebellum neuron			TEGLU24	Cortex/HC neuron
24 CB Int Progenitor	Cerebellum neuron			TEGLU23	Cortex/HC neuron
25 CB Granule Precursor	Cerebellum neuron			DGGRC1	Cortex/HC neuron
26 CB Int Stellate/Basket	Cerebellum neuron			DGGRC2	Cortex/HC neuron
27 CB Int Golgi/Stellate/Basket	Cerebellum neuron			MSN1	Midbrain/hindbrain neuron
28 CB Granule	Cerebellum neuron			MSN2	Midbrain/hindbrain neuron
29 CB Int Precursor	Cerebellum neuron			MSN3	Midbrain/hindbrain neuron
30 MD Glyc Int	Midbrain/hindbrain neuron			MSN4	Midbrain/hindbrain neuron
31 MD Int Rxfp2	Midbrain/hindbrain neuron			MSN5	Midbrain/hindbrain neuron
32 Nigral Dopaminergic	Midbrain/hindbrain neuron			MSN6	Midbrain/hindbrain neuron
33 HIPP Pyr Cr2	Cortex/HC neuron			DETPH	NA
34 SUB Pyr	Cortex/HC neuron			DGNBL2	NA
35 HIPP Pyr Crym	Cortex/HC neuron			DGNBL1	NA
36 HIPP Granule Mki67	Cortex/HC neuron			SZNBL	NA
37 HIPP Pyr Precursor	Cortex/HC neuron			OBNBL3	NA
38 HIPP Pyr Grik4	Cortex/HC neuron			OBINH1	Olfactory neuron
39 HIPP Granule Nrp2	Cortex/HC neuron			OBDOP2	Olfactory neuron
40 HIPP Granule/PyrCA3	Cortex/HC neuron			OBINH2	Olfactory neuron
41 HIPP Pyr Npy2r	Cortex/HC neuron			OBINH3	Olfactory neuron
42 SC Glut Hmga2	Spinal cord neuron			OBINH4	Olfactory neuron
43 SC Glut Gna14	Spinal cord neuron			OBNBL4	Olfactory neuron
44 Migrating Int Lhx6	Migrating interneuron			OBNBL5	Olfactory neuron
45 Migrating Int Trdn	Migrating interneuron			OBDOP1	Olfactory neuron
46 Migrating Int Cpa6	Migrating interneuron			OBINH5	Olfactory neuron
47 Migrating Int Foxp2	Migrating interneuron			DEINH1	Interneuron
48 Migrating Int Pbx3	Migrating interneuron			DEINH2	Interneuron
49 Migrating Int Lgr6	Migrating interneuron			TEINH17	Interneuron
50 Migrating Int Adarb2	Migrating interneuron			TEINH18	Interneuron
51 SVZ Stem	NA			TEINH19	Interneuron
52 Cajal-Retzius	NA			TEINH21	Interneuron
53 Unresolved	NA			TEINH16	Interneuron
54 Unresolved Kcng1	NA			TEINH15	Interneuron
59 Oligo COP1	Oligodendrocyte			TEINH14	Interneuron
60 Oligo COP2	Oligodendrocyte			TEINH20	Interneuron
58 Oligo NFOL1	Oligodendrocyte			TEINH13	Interneuron
56 Oligo MFOL1	Oligodendrocyte			TEINH12	Interneuron
55 Oligo MFOL2	Oligodendrocyte			TEINH9	Interneuron
57 Oligo MOL	Oligodendrocyte			TEINH10	Interneuron
61 OPC	OPC			TEINH11	Interneuron
62 Macrophage	Macrophage			TEINH4	Interneuron
63 Microglia	Microglia			TEINH5	Interneuron
64 Endothelia	Vascular			TEINH8	Interneuron
65 SMC	Vascular			TEINH7	Interneuron
66 VLMC Slc6a13	Vascular			TEINH6	Interneuron
67 VLMC Slc47a1	Vascular			TECHO	Midbrain/hindbrain neuron
68 Astro Slc7a10	Astrocyte			DECHO1	Midbrain/hindbrain neuron
69 Astro Prdm16	Astrocyte			HBCHO4	Midbrain/hindbrain neuron
70 Astro Gfap	Astrocyte			HBCHO3	Midbrain/hindbrain neuron
71 Bergmann Glia	Astrocyte			HBADR	Midbrain/hindbrain neuron
72 Ependyma	Ependymal			HBNOR	Midbrain/hindbrain neuron
73 OEC	Astrocyte			HYPEP7	Midbrain/hindbrain neuron
				HYPEP6	Midbrain/hindbrain neuron
				MEGLU14	Midbrain/hindbrain neuron
				MBDOP1	Midbrain/hindbrain neuron
				MBDOP2	Midbrain/hindbrain neuron
				HBSER1	Midbrain/hindbrain neuron
				HBSER2	Midbrain/hindbrain neuron
				HBSER3	Midbrain/hindbrain neuron
				HBSER5	Midbrain/hindbrain neuron
				HBSER4	Midbrain/hindbrain neuron
				TEINH3	Midbrain/hindbrain neuron
				TEINH2	Midbrain/hindbrain neuron
				DEINH4	Midbrain/hindbrain neuron
				DEINH5	Midbrain/hindbrain neuron
				HYPEP3	Midbrain/hindbrain neuron
				HYPEP1	Midbrain/hindbrain neuron
				HYPEP2	Midbrain/hindbrain neuron
				MEINH14	Midbrain/hindbrain neuron
				DEINH6	Midbrain/hindbrain neuron
				DEINH8	Midbrain/hindbrain neuron
				DEINH7	Midbrain/hindbrain neuron
				HYPEP5	Midbrain/hindbrain neuron
				HYPEP4	Midbrain/hindbrain neuron
				HYPEP8	Midbrain/hindbrain neuron
				SCINH11	Spinal cord neuron
				SCINH10	Spinal cord neuron
				SCINH9	Spinal cord neuron
				SCINH8	Spinal cord neuron
				SCINH7	Spinal cord neuron
				SCINH6	Spinal cord neuron
				SCINH5	Spinal cord neuron
				SCINH4	Spinal cord neuron
				SCINH3	Spinal cord neuron
				HBINH9	Spinal cord neuron
				SCINH2	Spinal cord neuron
				SCGLU1	Spinal cord neuron
				SCGLU2	Spinal cord neuron
				SCGLU3	Spinal cord neuron
				SCGLU4	Spinal cord neuron
				SCGLU5	Spinal cord neuron
				SCGLU6	Spinal cord neuron
				SCGLU7	Spinal cord neuron
				SCGLU8	Spinal cord neuron
				SCGLU9	Spinal cord neuron
				SCGLU10	Spinal cord neuron
				HBGLU10	Spinal cord neuron
				HBGLU3	Midbrain/hindbrain neuron
				HBGLU2	Midbrain/hindbrain neuron
				MEGLU2	Midbrain/hindbrain neuron
				MEGLU3	Midbrain/hindbrain neuron
				DEGLU5	Midbrain/hindbrain neuron
				MEGLU1	Midbrain/hindbrain neuron
				MEGLU7	Midbrain/hindbrain neuron
				MEGLU8	Midbrain/hindbrain neuron
				MEGLU9	Midbrain/hindbrain neuron
				MEGLU10	Midbrain/hindbrain neuron
				MEGLU11	Midbrain/hindbrain neuron
				MBCHO1	Midbrain/hindbrain neuron
				MEGLU6	Midbrain/hindbrain neuron
				MEGLU5	Midbrain/hindbrain neuron
				MEGLU4	Midbrain/hindbrain neuron
				CR	Midbrain/hindbrain neuron
				DECHO2	Midbrain/hindbrain neuron
				HBGLU1	Midbrain/hindbrain neuron
				DEGLU1	Midbrain/hindbrain neuron
				DEGLU2	Midbrain/hindbrain neuron
				DEGLU3	Midbrain/hindbrain neuron
				DEGLU4	Midbrain/hindbrain neuron
				MEINH12	Midbrain/hindbrain neuron
				MEINH11	Midbrain/hindbrain neuron
				MEINH10	Midbrain/hindbrain neuron
				MEINH9	Midbrain/hindbrain neuron
				MEINH5	Midbrain/hindbrain neuron
				MEINH6	Midbrain/hindbrain neuron
				MEINH7	Midbrain/hindbrain neuron
				MEINH4	Midbrain/hindbrain neuron
				MEINH3	Midbrain/hindbrain neuron
				HBINH5	Midbrain/hindbrain neuron
				MEINH2	Midbrain/hindbrain neuron
				DEINH3	Midbrain/hindbrain neuron
				TEINH1	Midbrain/hindbrain neuron
				MEINH13	Midbrain/hindbrain neuron
				MEINH8	Midbrain/hindbrain neuron
				HBINH1	Midbrain/hindbrain neuron
				HBINH3	Midbrain/hindbrain neuron
				HBINH4	Midbrain/hindbrain neuron
				HBINH6	Midbrain/hindbrain neuron
				HBINH2	Midbrain/hindbrain neuron
				HBCHO1	Midbrain/hindbrain neuron
				HBCHO2	Midbrain/hindbrain neuron
				HBGLU4	Midbrain/hindbrain neuron
				HBGLU5	Midbrain/hindbrain neuron
				HBGLU6	Midbrain/hindbrain neuron
				HBGLU7	Midbrain/hindbrain neuron
				HBGLU8	Midbrain/hindbrain neuron
				HBGLU9	Midbrain/hindbrain neuron
				HBINH7	Midbrain/hindbrain neuron
				HBINH8	Midbrain/hindbrain neuron
				SCINH1	Midbrain/hindbrain neuron
				CBINH2	Cerebellum neuron
				MEINH1	Cerebellum neuron
				CBINH1	Cerebellum neuron
				CBPC	Cerebellum neuron
				CBGRC	Cerebellum neuron
				CBNBL2	Cerebellum neuron
				CBNBL1	NA
				SEPNBL	NA
				OBNBL1	NA
				OBNBL2	NA
				ENT1	NA
				ENT2	NA
				ENT3	NA
				ENT4	NA
				ENT5	NA
				ENT6	NA
				ENT7	NA
				ENT8	NA
				ENT9	NA
				SYNOR1	NA
				SYNOR2	NA
				SYNOR3	NA
				SYNOR4	NA
				SYNOR5	NA
				SYCHO2	NA
				SYCHO1	NA
				PSPEP8	NA
				PSPEP7	NA
				PSPEP6	NA
				PSPEP5	NA
				PSPEP2	NA
				PSPEP4	NA
				PSPEP3	NA
				PSPEP1	NA
				PSNF3	NA
				PSNF2	NA
				PSNF1	NA
				PSNP1	NA
				PSNP2	NA
				PSNP3	NA
				PSNP4	NA
				PSNP5	NA
				PSNP6	NA
				COP1	Oligodendrocyte
				COP2	Oligodendrocyte
				NFOL2	Oligodendrocyte
				NFOL1	Oligodendrocyte
				MFOL2	Oligodendrocyte
				MFOL1	Oligodendrocyte
				MOL1	Oligodendrocyte
				MOL2	Oligodendrocyte
				MOL3	Oligodendrocyte
				CHOR	Ependymal
				HYPEN	Ependymal
				EPSC	Ependymal
				EPEN	Ependymal
				EPMB	Ependymal
				RGDG	Astrocytes
				RGSZ	Astrocytes
				ACTE1	Astrocytes
				ACTE2	Astrocytes
				ACOB	Astrocytes
				ACNT1	Astrocytes
				ACNT2	Astrocytes
				ACMB	Astrocytes
				ACBG	Astrocytes
				OEC	Astrocytes
				OPC	OPC
				SCHW	NA
				SATG2	NA
				SATG1	NA
				ENTG1	NA
				ENTG2	NA
				ENTG3	NA
				ENTG4	NA
				ENTG5	NA
				ENTG6	NA
				ENTG7	NA
				ENMFB	Vascular
				ABC	Vascular
				VLMC2	Vascular
				VLMC1	Vascular
				VECA	Vascular
				PER3	Vascular
				VSMCA	Vascular
				PER1	Vascular
				PER2	Vascular
				VECC	Vascular
				VECV	Vascular
				PVM1	Macrophage
				PVM2	Macrophage
				MGL3	Microglia
				MGL2	Microglia
				MGL1	Microglia
